# Fecal Microbiota Transplantation in a Domestic Ferret Suffering from Chronic Diarrhea and Maldigestion–Fecal Microbiota and Clinical Outcome: A Case Report

**DOI:** 10.1101/2023.11.20.567889

**Authors:** Sean J. Ravel, Victoria M. Hollifield

## Abstract

This case report describes the effects of fecal microbiota transplantation (FMT) administered via enema in a 4-year-old spayed, champagne Domestic Ferret (*Mustela putorius furo*) with chronic diarrhea, maldigestion and weight loss. We aimed to establish a protocol for FMT as a novel therapeutic treatment for chronic diarrhea in domestic ferrets. We mapped the fecal microbiome by 16S rRNA gene amplicon sequencing to track the patient’s fecal microbiota throughout the treatment and observation period. Initial oral FMTs were associated with a temporary weight improvement but subsequent treatments, via enema and oral delivery, showed varied outcomes. Molecular analysis highlighted distinct gut microbiota composition profiles between the healthy donor and the diseased ferret. The diseased ferret initially exhibited high abundance of *Enterobacteriaceae, Escherichia*, and *Enterobacter*, which ultimately normalized to level like those found in the donor ferret. Overall, the gut microbiota of the recipient became more similar to the donor microbiota using a Yue-Clayton theta coefficients analysis. After a restoration of the gut microbiota and clinical improvement, the recipient’s symptoms returned. Future studies are warranted to map the microbiome of a larger population of domestic ferrets to investigate a potential correlation between fecal microbiota profiles and chronic/acute gastrointestinal disorders.
