## Supplementary Table 1 Taxonomic Table for "Fecal Microbiota Transplantation in a Domestic Ferret Suffering from Chronic Diarrhea and Maldigestion–Fecal Microbiota and Clinical Outcome: A Case Report"

### Sheet: Sheet1
Supplementary Table 1. Microbiota taxonomic table of donor and recipient samples
sampleID	days	group	sample_name	group	sequence_counts	g_Clostridium_sensu_stricto_1	g_Paeniclostridium	f_Clostridiaceae_1	f_Enterobacteriaceae	f_Pasteurellaceae	g_Enterobacter	g_Paraclostridium	g_Terrisporobacter	g_Tyzzerella_4	g_Enterococcus	g_Escherichia/Shigella	g_Turicibacter	f_Peptostreptococcaceae	g_Romboutsia	g_Tyzzerella_3	g_Sarcina	g_Epulopiscium	g_Streptococcus	g_Oceanobacillus	g_Bifidobacterium	g_Lactobacillus	g_Clostridium_sensu_stricto_13	g_Corynebacterium_1	g_Actinomyces	g_Gemella	f_Microbacteriaceae	g_Helicobacter	g_Bacillus	f_Propionibacteriaceae	g_Cupriavidus	g_Peptostreptococcus
FF06519474	1	DF	DF1	Reference	2184	424	65	0	0	90	0	0	45	9	0	0	20	223	9	0	0	0	846	19	0	32	0	39	107	130	26	0	12	0	24	64
FF06519480	3	DF	DF3	Reference	6162	4325	90	1166	5	0	3	0	67	0	0	0	8	390	8	0	0	0	53	0	0	16	0	14	3	0	0	0	0	0	7	7
FF06519487	7	DF	DF7	Reference	160878	66910	20776	16016	6	87	0	12	1474	0	0	0	30644	11763	6353	0	0	3714	1051	207	0	2	0	1162	232	145	110	0	59	47	18	90
FF06519491	7.5	DF	DF7.5	Reference	153595	68508	23326	5712	8	269	0	14	13293	0	0	0	15029	3952	18352	0	0	3516	759	273	0	4	0	227	151	74	28	8	55	0	20	17
FF06519482	3	DFS	DFS3	Reference	58604	32566	3041	7529	3	2	0	0	1476	0	0	0	188	12553	1114	0	0	0	65	0	0	0	0	15	16	4	0	0	0	0	20	12
FF06519488	7	DFS	DFS7	Reference	159490	72307	32332	14157	22	174	7	38	2204	0	12	8	6546	18609	5676	0	0	877	4365	287	3	29	0	651	351	447	131	0	41	67	41	108
FF06519490	7.5	DFS	DFS7.5	Reference	127917	53520	43924	4260	0	27	0	174	6909	0	0	10	5172	2327	6476	0	0	4051	681	87	0	3	0	59	27	114	12	0	38	0	28	18
FF06519476	1	RF	RF1	group 1	148640	9849	0	0	37039	0	21294	9311	535	176	14771	51470	3	0	0	0	0	0	563	16	277	645	2652	0	12	0	6	0	0	17	4	0
FF06519478	2	RF	RF2	group 2	163706	24758	4263	52	29786	0	17449	13	533	63604	2381	20423	76	0	0	0	0	2	46	49	73	135	0	0	25	0	11	2	0	14	11	0
FF06519481	3	RF	RF3	group 2	204414	28203	76890	0	43559	5	25787	11	3185	8426	14074	845	427	42	0	2235	0	10	9	354	25	50	0	10	65	0	45	35	56	49	17	0
FF06519483	4	RF	RF4	group 2	210859	55104	14744	8906	78483	4	45119	3450	62	8	1164	710	6	25	0	725	1674	0	4	215	0	3	0	6	166	0	73	27	26	120	17	18
FF06519484	5	RF	RF5	group 2	168524	62393	25448	28982	18070	0	10054	7400	381	0	2748	485	0	0	0	7134	4668	0	0	287	25	204	0	10	36	0	26	75	42	41	15	0
FF06519485	6	RF	RF6	group 2	154366	70549	3276	0	22611	0	12553	16646	27595	0	460	82	10	16	0	300	0	0	8	113	0	0	0	0	20	0	23	40	25	19	8	12
FF06519486	7	RF	RF7	group 3	182235	48024	960	37644	36506	0	21963	32614	11	0	2537	117	81	0	37	345	569	0	125	82	408	131	0	0	29	0	23	0	9	14	6	0
FF06519489	7.5	RF	RF7.5	group 3	149564	14364	94	124295	3109	0	1629	20	0	0	2950	8	0	0	0	811	494	0	14	114	676	875	0	0	3	0	6	0	49	0	53	0
FF06519492	8	RF	RF8	group 3	147758	58053	6550	222	8827	5129	4964	55456	4646	0	112	56	1514	0	0	2112	0	0	5	50	0	4	12	0	14	0	8	0	10	3	9	2
FF06519493	9	RF	RF9	group 3	200390	89551	53589	424	20345	4211	11958	472	2570	0	14109	214	0	6	0	1641	0	0	11	182	399	38	0	0	62	0	60	430	29	62	22	5
FF06519494	10	RF	RF10	group 3	197227	105950	43991	866	209	39460	120	2827	1445	0	180	131	12	0	0	1573	194	0	0	130	0	0	0	0	27	0	27	6	35	27	8	9
FF06519495	11	RF	RF11	group 3	118111	30826	17458	36530	137	9280	64	2860	7003	8	296	55	14	0	0	4904	8425	0	11	84	26	17	0	25	8	0	20	22	0	4	34	0
FF06519497	12	RF	RF12	group 3	114897	60937	7042	19702	36	1769	19	106	11865	0	2625	98	0	0	0	5307	4276	0	21	146	770	69	0	6	6	0	30	21	0	4	42	0
FF06519498	13	RF	RF13	group 4	169102	75829	53926	255	88	31662	48	3341	1223	0	1487	725	3	12	56	0	22	0	21	130	52	14	0	0	79	0	33	14	32	36	14	0
FF06519499	14	RF	RF14	group 4	191946	37421	54717	10080	202	63107	127	3629	16255	0	3169	202	0	166	0	5	2141	0	6	556	6	17	0	0	0	0	20	19	88	8	0	5
FF06519500	15	RF	RF15	group 4	211482	76716	8225	486	12	70665	4	0	654	28295	24827	92	60	64	23	0	0	0	168	165	470	379	0	0	28	0	73	0	21	30	15	10
DF: Donor fecal samples, DFS: Donor Fecal Slurry, RF: Recipent Fecal samples
Group: variable was used to the Kolmogorov-Smirnoff test
